# Efficient generation of human dendritic cells from iPSC by introducing a feeder-free expansion step for hematopoietic progenitors

**DOI:** 10.1101/2024.06.04.594010

**Authors:** Zahra Elahi, Vanta Jameson, Magdaline Sakkas, Suzanne K Butcher, Justine D Mintern, Kristen J Radford, Christine A Wells

## Abstract

Dendritic cells (DCs) are rare innate immune cells that are essential regulators of anti-tumour, anti-viral and vaccine responses by the adaptive immune system. Conventional dendritic cells, particularly the cDC1 subset, are most desired for DC-based immunotherapies, however, it can be difficult to isolate sufficient numbers of primary cells from patients. The most common alternate sources of DC are *ex vivo*, such as monocyte-derived or DC expanded from cord blood hematopoietic progenitors. Induced pluripotent stem cells (iPSC) offer a promising solution, providing an opportunity for *in vitro* generating DCs that are suitable for patient-derived or off-the-shelf batch-manufactured cells. Here, we developed an *in vitro* protocol designed to maximise the yield of iPSC-derived DC progenitors, with the specific goal of generating DC1-like cells. The iPSC-DCs subsets generated by our method could be partitioned by cell surface phenotypes of cDC1, cDC2 and DC3, but they were most transcriptionally similar to monocyte-derived DC (MoDC). Stimulated iPSC-DCs generated pro-inflammatory cytokines, expressed migratory chemokine receptors including CCR7 which indicates capacity to traffic through lymphatic endothelium, and upregulated co-stimulatory molecules, indicating their potential for productive interactions with T-cells. This method offers a promising step towards an expandable source of allogeneic human dendritic cells for future applications.
