## Supplemental Table 4 for "Efficient generation of human dendritic cells from iPSC by introducing a feeder-free expansion step for hematopoietic progenitors"

### Sheet: All DC1DC2AB
Supplementary Table 4. Differentially high expressed genes by CB-DC subsets. The genes with p-adjust<0.05 were selected as DE genes and ranked by LogFC values.
CB-DC1			CB-DC2A			CB-DC2B
Gene.name	logFC	adj.P.Val	Gene.name	logFC	adj.P.Val	Gene.name	logFC	adj.P.Val
SH2D1B	6.41516	0.00144241	MLC1	3.11264	0.000702744	OLFML2B	3.74685	0.0310415
RBP4	5.15735	0.0102441	AFF2	2.39283	1.16368861902036e-06	ALDH1A1	3.38996	0.00470641
CCND1	4.96771	0.00242951	RHOH	2.1797	0.000891175	CCL13	3.32149	0.0204293
ENPP1	4.63072	0.045481	MOCS1	1.39786	1.92666393246683e-07	TNFSF18	3.08414	0.0295156
CLEC9A	4.5441	0.0117798	NFKB2	1.23882	0.000110302	HOXB6	2.81187	0.0365013
FBXO27	4.34683	0.0442807	CARNS1	1.21011	0.00148396	CMKLR1	2.71176	0.0401716
GPER1	4.17698	0.00932709	NAT14	1.15843	0.00158133	GPRC5B	2.66472	0.0243693
ADAD2	4.13378	0.00678304	NETO2	1.1189	0.000515857	PLA2G7	2.52727	0.00689251
CADM1	3.98246	0.0169	ZNF579	1.09485	0.00167443	IFI44	2.47462	0.00569955
IRF8	3.87982	0.0105596	METTL12	1.07258	2.58571936993122e-05	ZNF177	2.28737	0.0253706
KIAA0226L	3.87313	0.0143412	SNHG3	1.04096	0.000436353	LRRTM2	2.24861	0.0191593
GPR126	3.80152	0.00967678	EP400NL	1.03814	6.24366424805983e-05	CHI3L2	2.22551	0.0428393
KB-1107E3.1	3.79858	0.0199791	ZZEF1	1.0292	0.0003428	C3AR1	2.13196	0.0297218
GPC4	3.7854	0.000470753	DNAH7	1.02603	0.000291882	GIMAP4	2.12531	0.0463125
GRAMD2	3.77737	0.0123608	MEN1	1.02021	9.77420553453604e-05	TMEM176A	2.082	0.0308116
CIB2	3.71633	6.4658388460788e-05	SBSPON	0.975954	0.000978156	SLCO2B1	2.06107	0.0316373
HECW2	3.71359	0.00225424	DSG2	0.966957	0.00134469	CLEC19A	2.00228	0.0347828
DBNDD1	3.70616	0.0123927	L1CAM	0.965282	2.22346144851291e-05	CTD-2562J15.4	1.97614	0.0171321
DCLK2	3.7031	0.00107903	KANSL1	0.937386	0.00135726	ACP5	1.87395	0.0308116
SLC6A12	3.6946	1.51629253020289e-07	LRCH4	0.931729	0.00028554	ALDH1A2	1.84804	0.0243693
COL4A4	3.64602	0.00695997	TAB2	0.92482	0.00028366	RNU4-40P	1.80848	0.0253706
E2F7	3.61938	3.56102900206449e-07	OR52K3P	0.89305	0.00188663	MAPK13	1.80193	0.0418164
ORAOV1	3.6145	0.00995264	PCAT6	0.857752	0.000229867	RP5-1052I5.2	1.7671	0.0217919
TMEM45A	3.60678	0.02585	ARAP3	0.855991	0.00139975	PCSK5	1.75505	0.0437566
TACSTD2	3.57785	0.0119717	SIAH2-AS1	0.850079	0.00124304	NRP2	1.71352	0.0418164
UPK1B	3.57098	0.0109141	MBD6	0.805489	0.00186096	FAM198B	1.70832	0.038555
MYBPC1	3.56952	6.20044922670269e-05	AKTIP	0.785661	0.00040899	LINC01094	1.66643	0.0306169
DDX3Y	3.55144	0.0346367	C3orf17	0.760742	1.74649271285979e-05	TLR4	1.64213	0.00104852
XCR1	3.49699	0.0124546	CTD-2562J17.9	0.746406	0.000638062	CNRIP1	1.58302	0.0418336
PRKAR2B	3.47431	0.0104304	PRSS53	0.701344	5.51220496205347e-06	PILRA	1.58151	0.0234974
SH2D7	3.37421	0.000250864	NDNL2	0.690885	0.000258219	HK3	1.56042	0.0241514
CTSE	3.32774	0.0134105	MED13	0.687162	0.00229043	IQCK	1.55056	0.0259605
C14orf28	3.27015	0.00859738	CTD-2571L23.6	0.679237	0.000684206	SOCS2	1.5285	0.0278486
LINC00856	3.26619	2.09706026044778e-06	RABGAP1	0.675001	1.76324984548078e-05	CYP19A1	1.5271	0.0476709
WASF3	3.24251	0.000389851	EIF3F	0.67104	0.00208175	TDRD6	1.49952	0.0181423
MTERFD3	3.20836	0.0150336	WIPI2	0.658524	0.000125219	FABP3	1.48777	0.0204293
PITX1	3.19355	0.00725895	ZMYM4	0.647669	0.00221405	CTD-3018O17.3	1.38676	0.0253706
EPHA2	3.18975	0.000830645	PANX2	0.647291	9.54845614709195e-06	GIMAP6	1.37809	0.0320963
SMO	3.1859	0.0296258	MNT	0.646409	0.000565553	RRAGD	1.37378	0.00208214
RIMS2	3.18181	0.000231556	MED1	0.631003	8.1510220740714e-05	CUL9	1.33828	0.0442858
NEGR1	3.17489	0.0388913	TAF1	0.621266	7.70846511894881e-05	APPL2	1.33673	0.00456019
NFASC	3.15701	0.0407159	IGF1R	0.619448	0.000227423	TREM2	1.33001	0.00883499
FAM131B	3.11217	0.000545904	TJAP1	0.603539	0.00023005	AC079807.3	1.32273	0.0264729
AC005614.5	3.09712	0.000148976	C9orf114	0.599875	2.32784620286684e-05	LRP1	1.32253	0.0353058
GPC1	3.06943	0.00228915	NXF1	0.593518	0.000827294	TRMT5	1.26569	0.0139168
ABCA3	3.04621	0.0111052	ING1	0.588348	0.00167001	PTPRF	1.25396	0.045029
TGM5	3.03442	0.018968	DNAH17	0.585058	0.000650275	ACVR2B	1.24255	0.0265974
ZNF93	3.03011	0.00203285	FBXW8	0.574358	0.00210943	ZBED3-AS1	1.21827	0.00235041
CAV2	2.95837	1.41126935416647e-07	RIN3	0.568269	0.000277102	LPAR1	1.21332	0.0145101
CDH1	2.95133	0.0125045	ORAI2	0.532038	0.000125568	EPHX1	1.2031	0.0145101
NPR1	2.94458	8.14708307645977e-05	CTD-2537I9.12	0.524247	9.85231554770627e-05	F13A1	1.16159	0.0322998
SIGLEC1	2.93801	0.0195966	RC3H2	0.519004	0.00147742	RPL36A-HNRNPH2	1.14784	0.00131116
CCNT2-AS1	2.92351	0.00967124	RBL2	0.517101	0.000267114	RAMP1	1.14378	0.0401797
CD164L2	2.90747	0.000123293	USP48	0.512724	0.00016533	FTL	1.10983	0.0495644
AC079767.4	2.90301	0.00419456	POLM	0.493595	4.73069651119548e-05	FTLP3	1.10709	0.00818165
CD207	2.88565	0.00762637	COX19	0.492802	0.000511585	ARHGEF11	1.08445	0.0388476
MSMP	2.85939	0.00236419	CAMTA2	0.491778	5.7329356440139e-05	YJEFN3	1.04634	0.0368167
ITPKB-IT1	2.84512	0.0444452	FBXO6	0.4881	0.000131235	CHMP4C	1.0438	0.0403428
EGLN3	2.84322	0.0127009	RNASEH2B	0.478814	0.000369942	RDH10	1.0327	0.00904261
IGFBP6	2.83738	7.07151033548372e-05	ING3	0.47586	3.49686576167648e-05	MPP1	1.02333	0.0418164
TRPC5OS	2.83472	0.00105488	DIS3L2	0.467578	8.62747563998823e-06	ASAH1	1.01803	0.0418164
KHDC1L	2.78347	0.0164888	NOTCH2	0.464486	0.00166729	PIK3AP1	0.961872	0.038555
AC072062.1	2.75157	5.099759326936e-05	GANAB	0.455954	0.00144229	AZI2	0.951586	0.00568701
PARM1	2.74736	0.00845375	NARF	0.432596	0.000971301	SYT17	0.945082	0.0230085
FN3K	2.74309	0.00321133	RBM5	0.411543	0.00186224	LAPTM4A	0.930166	0.022825
MIA	2.7338	0.00199068	TRMT1	0.408057	0.00118109	FUCA2	0.908069	0.0313018
LINC00115	2.73277	0.0439757	CEP85L	0.396663	0.00137864	BLVRB	0.906575	0.0171321
FAAH	2.72462	0.00684187	U2AF2	0.365194	3.31298479398698e-05	FIGF	0.863555	0.0353058
GPR62	2.71822	0.0081999	ARFGEF1	0.338205	2.9684149518898e-05	LRRC32	0.856346	0.0012742
HIF1A-AS2	2.7011	0.0283198	TMA7	0.32952	6.7827313734209e-05	MDM1	0.854246	0.0313018
Z83851.1	2.66671	2.43805640159399e-05	YME1L1	0.321813	0.000402101	APMAP	0.832623	0.0492569
BCAS4	2.65518	0.0260012	DDX54	0.284387	0.00132124	ZFP36L1	0.824047	0.0403428
CLDN16	2.64982	0.00790239	WHSC1L1	0.248167	0.00229486	GNPDA1	0.822892	0.0141715
TAL2	2.63397	1.81075092221266e-10				ZNF667	0.822182	0.00363056
MFI2-AS1	2.63368	0.000899942				BACE1	0.817733	0.038555
DACT3	2.63223	0.00072412				SYNJ1	0.79505	0.0403428
FXYD6-FXYD2	2.62491	5.72238331365143e-06				NPC2	0.790241	0.00752745
RP1-56K13.2	2.59875	1.11989930621063e-05				ZNF583	0.782779	0.0265974
SOBP	2.58853	0.00497694				IFNGR1	0.776865	0.0430053
RP3-368A4.6	2.58257	0.0133704				A2M-AS1	0.775131	0.00294983
ZKSCAN2	2.57304	0.0191203				FSD1L	0.766956	0.0321672
NAGS	2.56908	0.00268525				ENOSF1	0.7574	0.0476709
ACMSD	2.56282	0.00104012				PSAP	0.73559	0.0403428
PNLDC1	2.54896	0.0128239				PEPD	0.71837	0.0387345
CCL1	2.54296	0.000525772				GALC	0.705835	0.0407842
DUSP13	2.52884	0.0103604				SNX29	0.693267	0.0161596
XK	2.51523	3.21438531639088e-07				CYB5A	0.64036	0.023762
SLAMF7	2.50358	0.033694				OPHN1	0.639335	0.0200496
PCBP4	2.50209	0.00239065				DCTN4	0.574657	0.0200496
CHGB	2.50188	0.000133896				SLC11A2	0.554714	0.0141592
CLDN1	2.49637	0.000396457				PAPD4	0.535529	0.000863174
CTD-2228K2.7	2.49089	0.0302833				NSF	0.501516	0.0279263
Z83851.4	2.4852	0.00052374				SLC29A3	0.486072	0.0296216
AC073283.4	2.48511	0.0296623				GNPTG	0.485048	0.0301325
RP5-890E16.2	2.4605	0.00699698				C5orf45	0.470441	0.00629532
ZNF285	2.425	0.00253913				SQSTM1	0.459514	0.00374377
C14orf164	2.41809	0.0147182				RNF145	0.447013	0.0281871
ARHGAP33	2.40734	0.000944108				M6PR	0.390729	0.00629532
RP5-890O3.9	2.40611	0.00772172				SNX1	0.369209	0.0144044
RAB39B	2.40297	0.00589457				SECISBP2L	0.366267	0.0375191
ESCO2	2.38669	0.0260004				BAG5	0.278403	0.0202293
ZNF286A	2.37914	0.00573829				NDUFS3	0.260734	0.0372667
TMEM169	2.37013	0.0101164				NT5DC1	0.255189	0.0387224
SYNGR4	2.35307	0.0276378				COPS2	0.222456	0.0475257
C1orf54	2.35147	0.00739247				COQ4	0.199532	0.0491815
FGF6	2.35133	0.000747335				PGAP1	1.46263	0.0453585
C3orf67	2.35133	0.000747337				BMP4	1.46238	0.0120516
APOBEC3B-AS1	2.34055	0.0254386				TNFSF12	1.42665	0.0161565
SERPINF1	2.33358	0.0420318				RP11-129B22.1	1.41731	0.0270411
FAM86C1	2.32487	0.0183726				RP4-635E18.6	1.41211	0.0297685
ACCS	2.31954	0.0182592				RP11-31F15.2	1.39527	0.00193498
NDC80	2.3153	0.0207507				PELI1	1.38498	0.00475511
CTD-2026D20.2	2.3099	0.00265723				OMG	1.38488	0.0143125
RP5-991G20.2	2.30371	0.000553498				ZNF77	1.3836	0.0277036
GOLGA2P5	2.29185	0.0245891				CYTH3	1.36184	0.00335683
PIGZ	2.28552	0.0138155				ZNF821	1.35802	0.0112614
NKD1	2.28045	2.42777414452387e-06				RP11-789C17.5	1.34779	0.0402253
PP2D1	2.26753	0.00598275				RTP4	1.32401	0.0434517
RGS9	2.26422	0.0272904				MAP3K9	1.32301	0.026424
CLEC1A	2.26419	0.0205573				FRS2	1.31639	0.011924
SHROOM1	2.26309	0.0124649				SRGAP3	1.31133	0.0019544
KIAA1958	2.25644	0.0236156				FAM213A	1.30502	0.0270411
PVRL3	2.24859	2.25952408763683e-05				RRN3P1	1.30381	0.0264118
GNAI1	2.24561	0.0245403				RP11-1391J7.1	1.29714	0.0221997
KCNJ15	2.23799	0.00138378				RP11-345K20.2	1.29001	0.0411073
TMEM121	2.22998	0.0257419				RP11-143J12.3	1.2805	0.0426137
C22orf34	2.21805	0.0403427				CTSK	1.27007	0.0421052
RP4-694A7.2	2.21067	0.0250132				COL1A2	1.26219	0.0434246
ANLN	2.19532	0.00036711				RP11-613D13.5	1.23657	0.0121019
OSCP1	2.19042	0.0209708				RP13-941N14.1	1.23156	0.0284673
ZNF547	2.18142	0.0250308				CTD-2369P2.5	1.22701	0.036603
FKBP1B	2.18059	0.0223653				DTNB	1.22409	0.0130244
ADD2	2.16708	0.0167455				ASIP	1.20975	0.0272257
ESR1	2.16509	0.032579				PDE6B	1.207	0.0167386
SERPINF2	2.16439	0.00952861				RP4-534N18.2	1.20152	0.0221997
CACNA2D2	2.16279	0.00153092				CHST13	1.19262	0.0276499
KIF5C	2.16279	0.00153092				SIAH1	1.18999	0.0185346
C1orf127	2.16086	0.0178971				CCDC157	1.1857	0.0277036
C9orf116	2.15891	0.0167149				SMYD4	1.17215	0.00782482
CAV1	2.14975	0.00767593				ZNF215	1.16674	0.0240638
RPL12P44	2.13436	0.0138275				ZSCAN30	1.15431	0.00887727
STX18-AS1	2.12391	0.0038396				AC005775.2	1.1506	0.0382975
NID1	2.12346	0.0321561				ENPP2	1.1464	0.0146429
CDNF	2.11746	0.00452804				CCL13	1.13632	0.0165364
PPP1R3G	2.11443	0.00110428
LPAR5	2.11342	0.0238876
HIST2H2BF	2.10974	0.00424346
CTD-2210P15.2	1.10193	0.0485216
DUTP6	1.09835	0.0214672
