## Supplemental Table 3 for "Efficient generation of human dendritic cells from iPSC by introducing a feeder-free expansion step for hematopoietic progenitors"

### Sheet: All DC1DC2AB
Supplementary Table 3. Differentially high expressed genes by iPSC-DC subsets. The genes with p-adjust<0.05 and logFC>1 were selected as DE genes and Ranked by LogFC values.
iPSC-DC1			iPSC-DC2A			iPSC-DC2B
Gene.name	logFC	adj.P.Val	Gene.name	logFC	adj.P.Val	Gene.name	logFC	adj.P.Val
CCDC81	3.10593	0.00560196	LYPD2	3.14923	0.00515025	CD28	3.98427	0.00418105
TEAD4	2.97524	0.0299057	F12	3.01965	0.0355208	FEZ1	3.65191	0.00418105
ADCY1	2.86841	0.0299057	TNP1	2.81189	0.0218732	MYLK2	3.30428	0.0161565
ZDHHC1	2.85699	0.00695657	ZBTB42	2.78042	0.00418105	C5orf64	3.06222	0.0154199
MYCL	2.62831	0.0045028	MAP3K7CL	2.60467	0.0352449	MAGI3	2.94536	0.0128618
CX3CL1	2.60391	0.0237311	GFAP	2.5586	0.0269888	CD163L1	2.90439	0.00418105
DGAT2	2.59941	0.0209292	PARM1	2.55701	0.0312271	MFAP3L	2.88893	0.0223948
RGL3	2.59448	0.033004	CX3CR1	2.55267	0.00418105	FOLR2	2.77105	0.00515025
CHRNA3	2.28917	0.0327311	THBS1	2.51645	0.00418105	COLEC12	2.71684	0.00418105
ST14	2.2418	0.0308578	MMP7	2.51052	0.0379428	FGF13	2.67202	0.0219309
CDC42EP2	2.22926	0.0345582	AC023590.1	2.41442	0.0270146	TLR7	2.80652	0.0338719
EFNA1	2.22396	0.036975	ELOVL3	2.38911	0.0338719	HOXB-AS1	2.65395	0.0129285
HSD11B1	2.20438	0.0299057	DNASE2B	2.36107	0.0438029	RP11-720L2.4	2.61914	0.0177314
SEMA3C	2.14481	0.033004	AC011893.3	2.35799	0.033829	WLS	2.612	0.0382975
KIAA1549	2.10119	0.0272612	PALM2-AKAP2	2.32648	0.0161565	MFAP3L	2.58879	0.00418105
SH3RF2	2.05901	0.00949357	AKAP2	2.32648	0.0161565	RP11-733O18.1	2.54936	0.0424281
NR4A3	2.02812	0.0237311	CDA	2.25783	0.0453585	C1orf51	2.54355	0.043828
NIPAL1	2.02802	0.0327311	LY9	2.25066	0.0288399	RP11-111M22.2	2.5415	0.0120939
TRMT44	1.90501	0.0308578	TUSC3	2.22429	0.0373572	COL24A1	2.51382	0.0333948
SLC25A22	1.88101	0.0205633	DES	2.2241	0.0120776	RP1-102G20.2	2.49826	0.0281726
TRIM65	1.73357	0.0316331	SYTL1	2.19861	0.0475031	CHRNA1	2.45458	0.01625
TSTD1	1.69344	0.0345582	PTRF	2.19259	0.0269888	CTD-2284J15.1	2.45378	0.0277253
GDPD5	1.65468	0.037642	KLHL3	2.18417	0.0206144	EYA2	2.44729	0.0143125
ERAP2	1.64589	0.0173439	DMWD	2.17831	0.0458602	GABRA3	2.43173	0.0340426
FRRS1	1.59186	0.036975	RP11-83C7.1	2.17233	0.0173955	SGCG	2.42248	0.0352132
ZNF341	1.54315	0.0299057	CRISPLD2	2.16037	0.0154199	GUSBP11	2.40644	0.0293093
MFSD6	1.53961	0.031615	TPRG1	2.15557	0.0362949	KLRK1	2.36181	0.0234666
KDM8	1.49121	0.00296223	LINC00472	2.15397	0.0389065	AP000347.4	2.35546	0.0338719
COL4A2	1.47679	0.0244872	ORM1	2.12168	0.0346137	RABGAP1L-IT1	2.32858	0.0318803
KAL1	1.46636	0.0285748	HOXA10-AS	2.10949	0.0161565	CRYGD	2.31979	0.0288399
CCDC103	1.46465	0.0309896	SPOCK3	2.10375	0.0208937	NYNRIN	2.29508	0.0234666
RFPL1	1.44902	0.0162148	TRERF1	2.09898	0.0418473	KLRC4-KLRK1	2.29419	0.0252262
IGFL3	1.43461	0.00965192	SIM2	2.0824	0.0434625	GAL3ST4	2.2803	0.0231203
VTN	1.434	0.0316331	RP3-467K16.4	2.07704	0.0340426	CTD-2583P5.3	2.27293	0.043828
CSF1	1.43079	0.0316732	FAM187A	2.06352	0.00418105	RNASE1	2.27118	0.00310715
CDC25A	1.41098	0.0237311	PXDNL	2.05581	0.0271392	MIR3679	2.27041	0.00418105
FAM207BP	1.40449	0.0354916	PPP1R16B	2.05082	0.0451765	LINC00996	2.26654	0.00335683
PPP1R16A	1.40449	0.00610956	RP11-767N6.7	2.04356	0.04733	ANGPTL4	2.23679	0.021788
ZNF142	1.39302	0.0328032	HOXA10	2.03852	0.0120316	NAV2	2.17551	0.00804205
AC138430.4	1.36312	0.0226288	CD19	2.03477	0.0143125	HERC2P9	2.17362	0.0468804
HAPLN4	1.3497	0.0152085	TUBA8	2.03015	0.0293074	RN7SL200P	2.16293	0.0208937
ACOX2	1.34562	0.0308578	ZNF697	2.0194	0.0304963	RP11-820K3.2	2.13702	0.0156008
LY75	1.34441	0.0173439	CTB-113I20.2	2.00556	0.0146429	CCDC152	2.11978	0.0106535
PCDHA5	1.31668	0.0221875	RP11-798K3.3	2.00218	0.00418105	SYT1	2.10968	0.0477487
FAM102A	1.30395	0.0226288	RP11-798K3.4	2.00218	0.00418105	TRDN	2.10722	0.0418817
BEX1	1.29998	0.0102151	CACNB2	1.99937	0.0341586	RN7SL798P	2.09159	0.00887727
ZNF366	1.27336	0.0299057	MYL9	1.98531	0.0165364	PCDH18	2.09019	0.01369
PDGFA	1.26866	0.0205633	ASPHD1	1.98437	0.0261223	SEPP1	2.08977	0.0110383
ITPKC	1.25742	0.0316732	SCN4B	1.98021	0.0261445	CLTCL1	2.05889	0.0150474
AC016700.5	1.24215	0.0363824	SYNPO	1.97703	0.0381993	PKD2L1	2.05397	0.0364846
H6PD	1.22098	0.0255198	NES	1.97627	0.0421052	ARHGAP8	2.04532	0.0292054
ATAD3A	1.22073	0.0135714	ADORA2A-AS1	1.97578	0.0261445	C9	2.03497	0.0384999
AC145676.2	1.21542	0.02647	RASA2-IT1	1.97053	0.0116708	RAD17P2	2.02736	0.023822
AP1S1	1.20704	0.035077	IGFBP5	1.95294	0.00782482	TMEM163	2.02627	0.0406657
ZMYND15	1.18694	0.00560196	CTSV	1.921	0.0150474	SLC18B1	2.02478	0.0223135
CENPB	1.17109	0.0347525	FOXC1	1.91938	0.0252262	EDNRB	2.02093	0.0306839
SH3BP5L	1.15764	0.0142641	KHDRBS3	1.9088	0.0397296	RP11-420A6.2	1.98984	0.0338719
PI4K2B	1.15292	0.0372191	OXER1	1.89887	0.00451939	ALDH1A1	1.93998	0.0438809
CTU1	1.14437	0.0237311	FCRLA	1.88809	0.0421052	CCDC80	1.93392	0.0115062
TMCC2	1.13979	0.031831	RP11-1070N10.3	1.88771	0.0264118	RP11-737O24.5	1.93076	0.0375802
PPFIBP1	1.13897	0.0156285	CTD-2574D22.4	1.87328	0.0365214	DAB2	1.93057	0.0295413
BCL9L	1.13055	0.0178095	FGR	1.87108	0.0262005	PCAT7	1.91872	0.0406657
MICAL2	1.09307	0.0102151	RP11-24J19.1	1.87059	0.0422483	RNU6-672P	1.91102	0.0475031
SPRED2	1.06524	0.0385319	STEAP4	1.8581	0.0489352	MBLAC1	1.90986	0.0120939
APP	1.06196	0.0383259	MT2A	1.85699	0.0357971	ZNF704	1.89575	0.0150474
TP73-AS1	1.03992	0.0316331	RP11-328C8.4	1.85453	0.0270146	AC074289.1	1.88943	0.0479702
PAX8	1.02938	0.036611	GRK5	1.85089	0.0165364	CDKN1C	1.88792	0.00418105
ABCD1	1.01927	0.0327311	PSTPIP1	1.84318	0.020439	VSIG4	1.88387	0.021613
ZCCHC2	1.0181	0.0357305	KCNMB1	1.84301	0.0189342	AKAP6	1.86979	0.00418105
BCL6	1.00404	0.0184612	RP11-568N6.1	1.83542	0.0237981	SIGLEC1	1.86562	0.0225236
			RP11-121C2.2	1.82713	0.0379375	TXK	1.85601	0.0421052
			COL4A1	1.81947	0.0225236	CA8	1.85121	0.0451765
			GLUD2	1.81759	0.00418105	RP11-569A2.2	1.84202	0.0165364
			DBN1	1.81348	0.0392153	NFIA	1.83406	0.0191044
			ITGA2B	1.8123	0.0434952	SNX7	1.82637	0.0310335
			CLEC1B	1.80504	0.0155968	HPSE	1.82319	0.00418105
			RNF128	1.80252	0.0130244	IGFBP4	1.81992	0.00719404
			AF129075.5	1.77608	0.0224278	LAMP5	1.81212	0.034048
			MYBPH	1.77176	0.0177984	ZNF484	1.81041	0.0382975
			RP11-1149O23.2	1.76892	0.0264118	KLHDC8B	1.80671	0.0340135
			LIN7A	1.75678	0.0421052	LINC00892	1.80621	0.0373881
			C2orf91	1.74977	0.021788	RP11-511I2.2	1.80463	0.0309343
			CD300LB	1.74788	0.0425616	RP5-867C24.1	1.80214	0.0373881
			UNC5A	1.74204	0.028233	SNORD116-19	1.79917	0.0261223
			LINC00877	1.74043	0.0343656	KB-1047C11.2	1.79755	0.0165364
			GPD1	1.73718	0.0219309	GSTM3	1.79176	0.0060985
			NLRC5	1.73405	0.00397197	SLC4A10	1.78332	0.00418105
			CXCR2P1	1.72886	0.0152086	LYG2	1.78081	0.0357971
			CLSTN3	1.72458	0.0120516	ANP32AP1	1.76844	0.0069854
			RP11-431M7.3	1.7239	0.0434517	RP11-177C12.1	1.75533	0.0019544
			S100A6	1.72353	0.0332596	HPGDS	1.75306	0.0150659
			RAB11FIP4	1.71427	0.0180063	CRYBB1	1.73885	0.0106653
			ARAP3	1.71301	0.0406657	RP11-327P2.5	1.73834	0.00887727
			LILRB4	1.70416	0.0496897	C1orf21	1.72765	0.00826982
			IL27	1.70255	0.00424851	PRR5-ARHGAP8	1.72736	0.0150474
			ATP2A3	1.70027	0.0270411	HSPB9	1.72659	0.0123696
			SPINT1	1.69843	0.0418817	RP11-838N2.4	1.72385	0.0119401
			ZC3H12A	1.69824	0.0320582	CARD11	1.71521	0.0241063
			RP11-17M16.2	1.67898	0.0177707	PNMAL1	1.71423	0.0304595
			CST7	1.67621	0.034048	AC093690.1	1.71082	0.0346137
			C10orf54	1.67415	0.0296347	C1QTNF5	1.70907	0.0223702
			IL21R	1.66173	0.0069854	MFRP	1.70907	0.0223702
			TUBA4A	1.6487	0.0198561	RP11-368J21.3	1.70382	0.0252262
			S100A12	1.64238	0.00937412	GPRC5B	1.70371	0.0270411
			CD52	1.62635	0.031897	RP11-231I16.1	1.69913	0.0284546
			CCDC147	1.62481	0.0451765	LINC00900	1.69513	0.0141719
			NAPSB	1.60414	0.0264118	SLC40A1	1.69448	0.0123696
			CPA3	1.59741	0.028511	RP4-735C1.4	1.69309	0.00418105
			CENPV	1.58823	0.0364449	GALNT8	1.68875	0.0197747
			RP11-264B17.5	1.58117	0.00894133	RP11-616K22.1	1.68852	0.0288349
			OAF	1.57944	0.0375802	RP13-977J11.2	1.68597	0.0416945
			ST3GAL4	1.57929	0.0150474	HSF4	1.67799	0.0150474
			FAT1	1.57172	0.0184382	KB-1572G7.2	1.67555	0.021505
			IGHE	1.56717	0.00418105	LGMN	1.6666	0.0165364
			ANKRD13B	1.56283	0.0119037	CDC42-IT1	1.6578	0.0499957
			COL5A2	1.54869	0.0167386	RP11-540O11.6	1.65615	0.0324056
			RP5-956O18.3	1.54499	0.0422483	KCNIP2	1.65164	0.0387087
			PHLDA2	1.53788	0.0161565	HIST1H1PS1	1.65133	0.0189342
			RP6-99M1.3	1.52924	0.0346137	RP11-574F21.2	1.64872	0.00335683
			DUSP5	1.52439	0.0293074	IL15RA	1.63736	0.0422483
			CTD-2538C1.2	1.50918	0.029042	ESPL1	1.6315	0.00418105
			PLEKHA5	1.50518	0.0311942	RP11-83A24.2	1.63056	0.0489352
			BAMBI	1.49971	0.0244435	CD163	1.62752	0.00418105
			AHNAK2	1.49877	0.0251191	AC005224.2	1.62699	0.00168884
			CD1E	1.48892	0.0478317	CHIC1	1.60559	0.0152441
			HP	1.47823	0.0125964	CDC14B	1.60535	0.00476422
			CTD-2007H13.3	1.47774	0.0156008	LIMCH1	1.59459	0.0119401
			ISG20	1.46688	0.0283773	RAB3IL1	1.59107	0.0329033
			RP4-594I10.3	1.46119	0.0235666	C8orf88	1.58896	0.0281726
			DNAJC12	1.44439	0.0116708	IL10	1.58545	0.0178038
			RP3-331H24.5	1.43868	0.0416945	AC055764.1	1.58198	0.0318579
			CTC-510F12.6	1.43749	0.0453585	RORA	1.5812	0.0351019
			TREML4	1.43663	0.00418105	CASK	1.56396	0.00418105
			GPR35	1.43362	0.0327851	PTPRM	1.56136	0.0125388
			FLNA	1.42857	0.0152871	TMED6	1.55989	0.0343656
			CRIP1	1.42835	0.00310715	AC122129.1	1.55847	0.0304595
			FCER1A	1.42695	0.0318803	GSDMA	1.5513	0.0106535
			ARHGAP32	1.41848	0.0261223	ZNF532	1.5485	0.0264118
			RP11-118K6.2	1.41593	0.0143125	PDGFC	1.54285	0.0406657
			MAFF	1.40005	0.0242191	WDFY3-AS2	1.52619	0.00418105
			CTD-2026K11.3	1.40001	0.0434517	RASL11A	1.52357	0.00418105
			FCHO1	1.3997	0.0120939	RP1-20C7.6	1.5227	0.0401203
			CD1D	1.39905	0.0221781	IFI27	1.52196	0.0185015
			CCDC122	1.3986	0.0392153	MARCO	1.51229	0.0269888
			TSPAN32	1.39751	0.0241063	TPD52	1.50643	0.00418105
			LFNG	1.38503	0.0165364	NAALAD2	1.49089	0.0181945
			PITPNM1	1.37567	0.0284546	RP11-513G19.1	1.48706	0.0466224
			RAB3D	1.371	0.0418817	C2orf62	1.48353	0.00519497
			MORF4L2-AS1	1.36804	0.0433787	RNLS	1.48191	0.0408768
			CDC42EP3	1.34885	0.01625	MS4A4A	1.46735	0.00894133
			HIST1H4H	1.33754	0.0338719	RP11-118B18.1	1.46646	0.0318803
			RARA	1.33621	0.0221971	PGAP1	1.46263	0.0453585
			EMR2	1.33261	0.0264118	BMP4	1.46238	0.0120516
			PHGDH	1.31485	0.00712259	AC021016.6	1.44071	0.00912654
			WDR86-AS1	1.30737	0.0150474	WWP1	1.43203	0.0309797
			NEO1	1.30303	0.0251171	TNFSF12	1.42665	0.0161565
			TMEM71	1.29595	0.0338719	CDK3	1.42064	0.0378181
			HK3	1.28968	0.0162963	RP11-129B22.1	1.41731	0.0270411
			DDX51	1.28769	0.0110238	RP4-635E18.6	1.41211	0.0297685
			FRS3	1.28718	0.00418105	CXorf65	1.40096	0.0175382
			IL21R-AS1	1.28575	0.0123696	RP11-31F15.2	1.39527	0.00193498
			SCHIP1	1.27754	0.0418473	PELI1	1.38498	0.00475511
			PKIB	1.27186	0.0479702	SLC9A9	1.38493	0.0185242
			PRKAG2-AS1	1.26931	0.0189342	OMG	1.38488	0.0143125
			SYT6	1.26908	0.0479702	ZNF77	1.3836	0.0277036
			RP11-389C8.2	1.25582	0.0397296	GPR34	1.37696	0.00782482
			ABLIM1	1.25257	0.0225971	RP1-159A19.4	1.37493	0.0421052
			NCS1	1.25146	0.0429974	ZNF711	1.37182	0.0129319
			RP11-395B7.4	1.24715	0.0168651	CYTH3	1.36184	0.00335683
			RP11-211G3.2	1.24202	0.0150474	ZNF821	1.35802	0.0112614
			PGF	1.22311	0.00944224	PLCD4	1.35462	0.0345113
			ITGA6	1.21845	0.0146429	RP11-789C17.5	1.34779	0.0402253
			KIAA1244	1.21609	0.0471988	AC002059.10	1.34749	0.0459277
			MUC12	1.21591	0.0475031	ANKEF1	1.34018	0.0156008
			CCDC147-AS1	1.20787	0.0404619	STARD9	1.33661	0.0177284
			BCL11A	1.2047	0.0421611	RTP4	1.32401	0.0434517
			RP11-285F7.2	1.20367	0.0120776	MAP3K9	1.32301	0.026424
			G6PD	1.20227	0.0193115	FRS2	1.31639	0.011924
			SLC7A1	1.1979	0.0181106	SRGAP3	1.31133	0.0019544
			PPP1R14A	1.17433	0.0323237	CTB-113D17.1	1.30681	0.0221997
			ZFY-AS1	1.17374	0.00454573	FAM213A	1.30502	0.0270411
			DLGAP3	1.17351	0.0422483	RRN3P1	1.30381	0.0264118
			XXbac-B461K10.4	1.16815	0.048252	RP11-1391J7.1	1.29714	0.0221997
			S100A2	1.16594	0.0283773	GPRC5C	1.29343	0.0223948
			ADAM15	1.16585	0.00335683	RP11-345K20.2	1.29001	0.0411073
			AC147651.4	1.16448	0.0251191	WDR91	1.28779	0.00880993
			EID2B	1.16202	0.0406657	CPE	1.28288	0.0150474
			RP11-134G8.7	1.15524	0.0351449	RP11-143J12.3	1.2805	0.0426137
			SYNJ2	1.15136	0.0270411	GPNMB	1.2797	0.0185015
			AZU1	1.14986	0.0406657	GATM	1.27637	0.0150474
			ICAM4	1.14412	0.0185346	CTSK	1.27007	0.0421052
			SNHG9	1.13634	0.0200779	NBR2	1.26229	0.0384999
			LRRC32	1.13621	0.0223702	COL1A2	1.26219	0.0434246
			MIR155HG	1.1333	0.00638998	ABCG2	1.25669	0.0150474
			PRRT3	1.12987	0.0403611	KIAA2022	1.24582	0.00418105
			EPB41L1	1.1265	0.0434517	AMN1	1.23818	0.0274231
			SPN	1.11701	0.0199124	RP11-613D13.5	1.23657	0.0121019
			RP11-111M22.3	1.11684	0.023822	RP13-941N14.1	1.23156	0.0284673
			MYOF	1.11554	0.0272361	ABCA1	1.22836	0.0422483
			STEAP3	1.1054	0.0165434	SAMD4A	1.2275	0.0185346
			KCTD17	1.101	0.0150474	CTD-2369P2.5	1.22701	0.036603
			HSH2D	1.0965	0.0231203	DTNB	1.22409	0.0130244
						WDR78	1.22066	0.00782482
						BNC2	1.21496	0.0128618
						ASIP	1.20975	0.0272257
						SLMO1	1.20798	0.0120939
						PDE6B	1.207	0.0167386
						RP4-534N18.2	1.20152	0.0221997
						CHST13	1.19262	0.0276499
						SIAH1	1.18999	0.0185346
						CBX7	1.18911	0.00519497
						CCDC157	1.1857	0.0277036
						SMYD4	1.17215	0.00782482
						ZNF215	1.16674	0.0240638
						AP001816.1	1.16536	0.00418105
						SRGAP1	1.15889	0.0485047
						ZSCAN30	1.15431	0.00887727
						GSTM4	1.15307	0.0326986
						AC005775.2	1.1506	0.0382975
						ENPP2	1.1464	0.0146429
						ADORA3	1.13703	0.0241669
						CCL13	1.13632	0.0165364
						HSD17B14	1.13073	0.039448
						RAB32	1.12286	0.00424851
						SAT1	1.12042	0.0364449
						RP5-991G20.1	1.11852	0.0443574
						TSPAN13	1.11325	0.0271947
						CRISPLD1	1.10918	0.0270411
						UNC13B	1.10556	0.0120776
						RP11-621L6.2	1.1052	0.00880993
						SH3D21	1.10235	0.0203523
						PAPSS2	1.09767	0.0382601
						SLC2A5	1.09664	0.0421052
